# Multiple Receptor Tyrosine Kinases Regulate Dengue Infection of Hepatocytes

**DOI:** 10.1101/2023.07.30.549949

**Authors:** Natasha M. Bourgeois, Ling Wei, Nhi N. T. Ho, Maxwell L. Neal, Denali Seferos, Tinotenda Tongogara, Fred D. Mast, John D. Aitchison, Alexis Kaushansky

**Affiliations:** Department of Global Health, University of Washington, Seattle WA 98195, USA; Center for Global Infectious Disease Research, Seattle Children’s Research Institute, Seattle WA 98109, USA; Department of Pediatrics, University of Washington, Seattle WA 98195, USA

**Author notes:** Nexelis Pharmaceuticals, Seattle WA 98199, USA.

## Abstract

Dengue is an arboviral disease causing severe illness in over 500,000 people each year. Currently, there is no way to constrain dengue in the clinic. Host kinase regulators of dengue virus (DENV) infection have the potential to be disrupted by existing therapeutics to prevent infection and/or disease progression. To evaluate kinase regulation of DENV infection, we performed kinase regression (KiR), a machine learning approach that predicts kinase regulators of infection using existing drug-target information and a small drug screen. We infected hepatocytes with DENV *in vitro* in the presence of a panel of 38 kinase inhibitors then quantified the effect of each inhibitor on infection rate. We employed elastic net regularization on these data to obtain predictions of which of 300 kinases are regulating DENV infection. Thirty-six kinases were predicted to have a functional role. Intriguingly, seven of the predicted kinases – EPH receptor A4 (EPHA4), EPH receptor B3 (EPHB3), EPH receptor B4 (EPHB4), erb-b2 receptor tyrosine kinase 2 (ERBB2), fibroblast growth factor receptor 2 (FGFR2), Insulin like growth factor 1 receptor (IGF1R), and ret proto-oncogene (RET) – belong to the receptor tyrosine kinase (RTK) family, which are already therapeutic targets in the clinic. We demonstrate that predicted RTKs are expressed at higher levels in DENV infected cells. Knockdown of ERBB2, FGFR2 and IGF1R reduces DENV infection in hepatocytes. Finally, we observe differential temporal induction of ERBB2 and IGF1R following DENV infection, highlighting their unique roles in regulating DENV. Collectively, our findings underscore the significance of multiple RTKs in DENV infection and advocate further exploration of RTK-oriented interventions against dengue.
