## Supplementary material for "Multiple Receptor Tyrosine Kinases Regulate Dengue Infection of Hepatocytes": KiR_on_primary_dengue_infection_RTKs_L2_kinaseONLY_rmSites.txt

Kinase Gene ID	Kinase Uniprot ID	Substrate Gene ID	Substrate Uniprot ID	Phosphorylation Site
EPHA4	P54764	EPHA4	P54764	Y602
EPHB3	P54753	EPHB3	P54753	Y614
FGFR2	P21802	FGFR2	P21802	Y769
ERBB2	P04626	ERBB2	P04626	Y1222
ERBB2	P04626	CDK1	P06493	Y15
IGF1R	P08069	IGF1R	P08069	Y980
IGF1R	P08069	PDPK1	O15530	Y376
RET	P07949	RET	P07949	Y826
RET	P07949	PDPK1	O15530	Y9
RET	P07949	PTK2	Q05397	Y925
RET	P07949	MAPK9	P45984	Y185
RET	P07949	AKT1	P31749	Y315
RET	P07949	MAPK1	P28482	Y187
RET	P07949	MAPK8	P45983	Y185
RET	P07949	MAPK3	P27361	Y204
RET	P07949	MAPK14	Q16539	Y182
AKT1	P31749	BTK	Q06187	T495
AKT1	P31749	AKT1	P31749	T72
AKT1	P31749	MAP3K11	Q16584	S674
AKT1	P31749	MTOR	P42345	T2446
AKT1	P31749	MAP3K5	Q99683	S83
AKT1	P31749	EGFR	P00533	S229
AKT1	P31749	IRAK1	P51617	T100
AKT1	P31749	STK4	Q13043	T120
AKT1	P31749	TP53RK	Q96S44	S250
AKT1	P31749	GSK3B	P49841	S9
AKT1	P31749	CLK2	P49760	S34
AKT1	P31749	NUAK1	O60285	S600
AKT1	P31749	STK3	Q13188	T384
AKT1	P31749	CDK2	P24941	T39
AKT1	P31749	BRAF	P15056	S365
AKT1	P31749	CHEK1	O14757	S280
AKT1	P31749	PRKAA1	Q13131	S496
AKT1	P31749	PTK2	Q05397	S695
AKT1	P31749	WNK1	Q9H4A3	T60
AKT1	P31749	WEE1	P30291	S642
AKT1	P31749	MAP3K8	P41279	S400
AKT1	P31749	CHUK	O15111	T23
AKT1	P31749	MAP2K4	P45985	S80
AKT1	P31749	PDK1	Q15118	T346
AKT1	P31749	EPHA2	P29317	S897
AKT1	P31749	SRPK2	P78362	T492
AKT1	P31749	CSNK2A1	P68400	T13
AKT1	P31749	MST1R	Q04912	S1394
AKT1	P31749	GSK3A	P49840	S21
CDK1	P06493	WEE1	P30291	S123
CDK1	P06493	CHEK1	O14757	S286
CDK1	P06493	RPS6KB1	P23443	S447
CDK1	P06493	MAPK6	Q16659	S688
CDK1	P06493	LRRK1	Q38SD2	T1427
CDK1	P06493	EEF2K	O00418	S359
CDK1	P06493	TEX14	Q8IWB6	T618
CDK1	P06493	BUB1B	O60566	S1043
CDK1	P06493	BUB1	O43683	T609
CDK1	P06493	CSNK2A1	P68400	S370
CDK1	P06493	MAP2K1	Q02750	T286
CDK1	P06493	CDK7	P50613	T170
CDK1	P06493	EGFR	P00533	S1026
CDK1	P06493	PKN2	Q16513	S535
CDK1	P06493	CDC7	O00311	T376
CDK1	P06493	ATR	Q13535	S428
CDK1	P06493	LATS1	O95835	T490
CDK1	P06493	AAK1	Q2M2I8	T389
CDK1	P06493	PBK	Q96KB5	T9
CDK1	P06493	PDPK1	O15530	T354
CDK1	P06493	STK3	Q13188	S385
CDK1	P06493	HASPIN	Q8TF76	T128
CDK1	P06493	NUAK1	O60285	S445
MAPK3	P27361	BRAF	P15056	T401
MAPK3	P27361	ERBB2	P04626	T701
MAPK3	P27361	RAF1	P04049	S289
MAPK3	P27361	MKNK1	Q9BUB5	T385
MAPK3	P27361	HSPB8	Q9UJY1	S24
MAPK3	P27361	MAP3K11	Q16584	S705
MAPK3	P27361	RPS6KA5	O75582	S360
MAPK3	P27361	MAP2K1	Q02750	T286
MAPK3	P27361	MAPK3	P27361	T207
MAPK3	P27361	EGFR	P00533	T693
MAPK3	P27361	CDK2	P24941	T160
MAPK3	P27361	MYLK	Q15746	S1779
MAPK3	P27361	FGFR1	P11362	S777
MAPK3	P27361	GSK3B	P49841	T43
MAPK3	P27361	LCK	P06239	S59
MAPK3	P27361	TTK	P33981	S821
MAPK3	P27361	DAPK1	P53355	S734
MAPK3	P27361	MAPK7	Q13164	T733
MAPK1	P28482	BRAF	P15056	T401
MAPK1	P28482	ERBB2	P04626	T701
MAPK1	P28482	RPS6KA1	Q15418	T573
MAPK1	P28482	RPS6KB1	P23443	S447
MAPK1	P28482	RPS6KA3	P51812	Y529
MAPK1	P28482	DYRK1B	Q9Y463	Y271
MAPK1	P28482	MKNK1	Q9BUB5	T255
MAPK1	P28482	MAPKAPK2	P49137	S9
MAPK1	P28482	EIF2AK2	P19525	T451
MAPK1	P28482	RPS6KA5	O75582	S360
MAPK1	P28482	MAP2K1	Q02750	T286
MAPK1	P28482	MAPK1	P28482	S246
MAPK1	P28482	EGFR	P00533	T693
MAPK1	P28482	MAPKAPK5	Q8IW41	T182
MAPK1	P28482	CDK2	P24941	T160
MAPK1	P28482	CSNK2A1	P68400	S362
MAPK1	P28482	MYLK	Q15746	S1779
MAPK1	P28482	FGFR1	P11362	S777
MAPK1	P28482	GSK3B	P49841	T43
MAPK1	P28482	LCK	P06239	S59
MAPK1	P28482	TTK	P33981	S821
MAPK1	P28482	DAPK1	P53355	S734
MAPK1	P28482	MAPK7	Q13164	T733
PTK2	Q05397	PTK2	Q05397	Y397
PTK2	Q05397	RET	P07949	Y905
PTK2	Q05397	TRIO	O75962	Y2796
MAPK8	P45983	STK4	Q13043	S82
MAPK8	P45983	CDK4	P11802	T172
MAPK9	P45984	MAPKAPK5	Q8IW41	T182
MAPK9	P45984	CDK4	P11802	T172
MAPK14	Q16539	DYRK1B	Q9Y463	Y271
MAPK14	Q16539	GSK3B	P49841	T390
MAPK14	Q16539	MKNK1	Q9BUB5	T255
MAPK14	Q16539	LIMK1	P53667	S310
MAPK14	Q16539	MAPKAPK2	P49137	T222
MAPK14	Q16539	EIF2AK2	P19525	T451
MAPK14	Q16539	RPS6KA5	O75582	S360
MAPK14	Q16539	ZAP70	P43403	T293
MAPK14	Q16539	PAK6	Q9NQU5	S165
MAPK14	Q16539	EGFR	P00533	S1039
MAPK14	Q16539	MAPKAPK5	Q8IW41	T182
MAPK14	Q16539	FGFR1	P11362	S777
MAPK14	Q16539	RPS6KA4	O75676	S196
MAPK14	Q16539	PRKCE	Q02156	S350
PDPK1	O15530	SGK2	Q9HBY8	T253
PDPK1	O15530	PDPK1	O15530	S393
PDPK1	O15530	PKN1	Q16512	S773
PDPK1	O15530	AKT2	P31751	T309
PDPK1	O15530	PRKCZ	Q05513	T410
PDPK1	O15530	RPS6KB1	P23443	T252
PDPK1	O15530	AKT1	P31749	S473
PDPK1	O15530	MAP2K1	Q02750	S222
PDPK1	O15530	SGK3	Q96BR1	T320
PDPK1	O15530	AKT3	Q9Y243	T305
PDPK1	O15530	SGK1	O00141	T256
PDPK1	O15530	MAP2K2	P36507	S226
PDPK1	O15530	PAK1	Q13153	T423
PDPK1	O15530	MAP3K5	Q99683	S966
PDPK1	O15530	PKN2	Q16513	T816
PDPK1	O15530	PRKCE	Q02156	T566
PRKAA1	Q13131	ERBB2	P04626	T900
GRK2	P25098	IGF1R	P08069	S1278
GRK6	P43250	IGF1R	P08069	S1321
PRKACA	P17612	ERBB2	P04626	T686
PRKACA	P17612	RET	P07949	S696
PRKCA	P17252	ERBB2	P04626	T686
PRKCA	P17252	RET	P07949	T675
PRKG2	Q13237	ERBB2	P04626	T686
SRC	P12931	RET	P07949	Y905
PRKAA1	Q13131	PRKAA1	Q13131	S494
AXL	P30530	SRC	P12931	Y419
BRSK2	Q8IWQ3	PRKAA1	Q13131	T183
CAMK2B	Q13554	PRKAA1	Q13131	T183
CAMKK1	Q8N5S9	PRKAA1	Q13131	T183
CAMKK2	Q96RR4	PRKAA1	Q13131	T183
CDK2	P24941	GRK2	P25098	S670
CDK5	Q00535	SRC	P12931	S75
CDK5	Q00535	PTK2	Q05397	S910
CHEK1	O14757	SRC	P12931	Y530
CSNK2A1	P68400	MAPK1	P28482	S246
CSK	P41240	SRC	P12931	Y530
EGFR	P00533	PTK2	Q05397	Y5
BMX	P51813	PTK2	Q05397	Y925
FGR	P09769	PTK2	Q05397	Y925
GRK6	P43250	GRK6	P43250	S484
GSK3B	P49841	PRKAA1	Q13131	T490
JAK2	O60674	MAPK1	P28482	Y187
JAK2	O60674	MAPK3	P27361	Y204
STK11	Q15831	PRKAA1	Q13131	T183
MAP2K1	Q02750	MAPK1	P28482	T185
MAP2K1	Q02750	MAPK3	P27361	Y210
MAP2K2	P36507	MAPK3	P27361	T202
MET	P08581	PTK2	Q05397	Y925
MAP3K11	Q16584	PRKAA1	Q13131	T183
STK3	Q13188	PRKCA	P17252	S226
PDGFRA	P16234	SRC	P12931	Y419
PDGFRB	P09619	PTK2	Q05397	Y5
PDGFRB	P09619	SRC	P12931	Y419
PRKACA	P17612	PRKACA	P17612	T198
PRKACA	P17612	SRC	P12931	S17
PRKCA	P17252	GRK2	P25098	S29
PRKCA	P17252	PRKAA1	Q13131	S496
PRKCB	P05771	PRKAA1	Q13131	S496
PRKCD	Q05655	SRC	P12931	S12
PRKCG	P05129	GRK2	P25098	S29
PTK2B	Q14289	PTK2	Q05397	Y407
ROCK1	Q13464	PTK2	Q05397	S732
SGK1	O00141	MAPK1	P28482	S29
SRC	P12931	GRK2	P25098	Y13
SRC	P12931	SRC	P12931	Y530
SRC	P12931	PTK2	Q05397	Y925
YES1	P07947	PTK2	Q05397	Y925
AKT2	P31751	MAP3K5	Q99683	S83
AKT2	P31751	CHUK	O15111	T23
AKT2	P31751	PDK1	Q15118	T346
AKT3	Q9Y243	BRAF	P15056	S365
PRKAA1	Q13131	EEF2K	O00418	S398
PRKAA1	Q13131	EGFR	P00533	T892
PRKAA1	Q13131	BRAF	P15056	S729
MAP3K5	Q99683	MAPK8	P45983	T183
MAP3K5	Q99683	MAP3K5	Q99683	T838
MAP3K5	Q99683	MAPK14	Q16539	T180
MAP3K5	Q99683	PDPK1	O15530	S398
MAP3K5	Q99683	MAP2K4	P45985	T261
ATR	Q13535	CHEK1	O14757	S296
ATR	Q13535	ATR	Q13535	T1989
AXL	P30530	AKT1	P31749	S473
AXL	P30530	LCK	P06239	Y394
AXL	P30530	YES1	P07947	Y426
BRAF	P15056	BRAF	P15056	S614
BRAF	P15056	MAP2K1	Q02750	S222
BRAF	P15056	TTK	P33981	S281
BRAF	P15056	MAP2K2	P36507	S226
BTK	Q06187	BTK	Q06187	Y223
BTK	Q06187	BMX	P51813	Y216
BUB1	O43683	BUB1	O43683	T589
CAMKK2	Q96RR4	CAMKK2	Q96RR4	T85
CAMKK2	Q96RR4	AKT1	P31749	T308
CDC7	O00311	CDC7	O00311	S318
CDK2	P24941	CHEK1	O14757	S286
CDK2	P24941	CDK7	P50613	T170
CDK2	P24941	CDC7	O00311	T376
CDK2	P24941	CDK2	P24941	T160
CDK5	Q00535	MAP2K1	Q02750	T292
CDK7	P50613	CDK2	P24941	Y168
CDK7	P50613	CDK4	P11802	T172
CDK7	P50613	CDK1	P06493	T161
CHEK1	O14757	CHEK1	O14757	S296
CHEK1	O14757	STK4	Q13043	T340
CHEK1	O14757	MAP2K2	P36507	T59
CHEK1	O14757	CDK1	P06493	S208
CHEK1	O14757	MAP2K1	Q02750	T55
CSNK2A1	P68400	PAK1	Q13153	S223
CSNK2A1	P68400	RPS6KA5	O75582	S760
CSNK2A1	P68400	MAPK9	P45984	S407
CSNK2A1	P68400	AKT1	P31749	S129
CSNK2A1	P68400	WEE1	P30291	S121
CSNK2A1	P68400	CSNK2A1	P68400	Y182
CSNK2A1	P68400	CDK1	P06493	S39
CSNK2A1	P68400	RPS6KA4	O75676	S324
MAP3K8	P41279	MAP2K1	Q02750	S222
MAP3K8	P41279	RPS6KA1	Q15418	S380
MAP3K8	P41279	CDK1	P06493	T161
MAP3K8	P41279	MAP2K2	P36507	S226
MAP3K8	P41279	CHEK1	O14757	S345
CSK	P41240	LCK	P06239	Y505
CSK	P41240	YES1	P07947	Y537
DAPK1	P53355	DAPK1	P53355	S308
DAPK1	P53355	CAMKK2	Q96RR4	S511
DYRK1B	Q9Y463	DYRK1B	Q9Y463	Y271
EEF2K	O00418	EEF2K	O00418	S396
EGFR	P00533	EGFR	P00533	Y1016
EGFR	P00533	LRRK1	Q38SD2	Y971
EPHA2	P29317	EPHA2	P29317	Y772
MAPK6	Q16659	MAPK6	Q16659	S189
MAPK7	Q13164	MAPK7	Q13164	S731
MAPK7	Q13164	SGK1	O00141	S78
BMX	P51813	FGFR1	P11362	Y654
BMX	P51813	PAK1	Q13153	Y153
BMX	P51813	MET	P08581	Y1235
FGFR1	P11362	FGFR1	P11362	Y654
FGFR1	P11362	PDK1	Q15118	Y136
GRK2	P25098	MAPK14	Q16539	T123
GSK3A	P49840	GSK3A	P49840	Y279
GSK3A	P49840	MAP3K11	Q16584	S789
GSK3A	P49840	AKT1	P31749	T312
GSK3B	P49841	MYLK	Q15746	S1776
GSK3B	P49841	GSK3B	P49841	Y216
GSK3B	P49841	WEE1	P30291	S211
GSK3B	P49841	PRKCE	Q02156	S346
CHUK	O15111	MTOR	P42345	S1415
IRAK1	P51617	IRAK1	P51617	T387
JAK2	O60674	PAK1	Q13153	Y285
JAK2	O60674	JAK2	O60674	S523
JAK2	O60674	PDK1	Q15118	Y243
JAK2	O60674	MAP3K5	Q99683	Y718
LATS1	O95835	LATS1	O95835	S674
LATS1	O95835	RAF1	P04049	S259
LCK	P06239	ZAP70	P43403	Y315
LCK	P06239	LCK	P06239	Y505
LCK	P06239	MAPK14	Q16539	Y323
STK11	Q15831	STK11	Q15831	S428
STK11	Q15831	NUAK1	O60285	T211
STK11	Q15831	PAK1	Q13153	T109
STK11	Q15831	BRSK2	Q8IWQ3	T174
MAPKAPK2	P49137	LIMK1	P53667	S323
MAPKAPK2	P49137	EEF2K	O00418	S377
MAPKAPK2	P49137	MAPKAPK2	P49137	T338
MAPKAPK2	P49137	AKT1	P31749	S473
MAP2K1	Q02750	GSK3B	P49841	Y216
MAP2K1	Q02750	RAF1	P04049	S338
MET	P08581	MET	P08581	Y1356
MET	P08581	MST1R	Q04912	Y1353
MAP2K4	P45985	MAPK8	P45983	T183
MAP2K4	P45985	MAPK14	Q16539	T180
MAP2K4	P45985	MAPK9	P45984	Y185
MAP2K4	P45985	MAP2K4	P45985	S257
MAP3K11	Q16584	MAP3K11	Q16584	S281
MAP3K11	Q16584	MAP2K4	P45985	S257
RPS6KA5	O75582	RPS6KA5	O75582	S376
RPS6KA5	O75582	WNK1	Q9H4A3	T60
RPS6KA4	O75676	RPS6KA4	O75676	S196
STK4	Q13043	STK4	Q13043	T183
STK3	Q13188	LATS1	O95835	S909
STK3	Q13188	STK3	Q13188	T180
MTOR	P42345	EEF2K	O00418	S72
MTOR	P42345	MTOR	P42345	S2454
MTOR	P42345	RPS6KB1	P23443	S394
MTOR	P42345	SGK1	O00141	S422
MTOR	P42345	AKT1	P31749	S473
MTOR	P42345	WNK1	Q9H4A3	S2032
NUAK1	O60285	LATS1	O95835	S464
RPS6KB1	P23443	MTOR	P42345	T2446
RPS6KB1	P23443	GSK3B	P49841	S9
RPS6KB1	P23443	RPS6KB1	P23443	T412
RPS6KB1	P23443	EEF2K	O00418	S366
RPS6KA1	Q15418	MAPK7	Q13164	S496
RPS6KA1	Q15418	GSK3B	P49841	S9
RPS6KA1	Q15418	EEF2K	O00418	S366
RPS6KA1	Q15418	CHEK1	O14757	S280
RPS6KA1	Q15418	DAPK1	P53355	S289
RPS6KA1	Q15418	EPHA2	P29317	S897
PAK1	Q13153	PAK1	Q13153	S199
PAK1	Q13153	RAF1	P04049	S339
PAK1	Q13153	BRAF	P15056	S446
PAK1	Q13153	LIMK1	P53667	T508
PAK1	Q13153	MAP2K1	Q02750	S298
PAK1	Q13153	MYLK	Q15746	S1772
PAK6	Q9NQU5	LIMK1	P53667	T508
PBK	Q96KB5	TP53RK	Q96S44	S250
PDGFRA	P16234	PDGFRA	P16234	Y1018
PDGFRB	P09619	PDGFRB	P09619	Y1021
PDGFRB	P09619	PDGFRA	P16234	Y754
PRKACA	P17612	RAF1	P04049	S621
PRKACA	P17612	MAPKAPK5	Q8IW41	S115
PRKACA	P17612	BRSK2	Q8IWQ3	T260
PRKACA	P17612	GSK3B	P49841	S9
PRKACA	P17612	HSPB8	Q9UJY1	S57
PRKACA	P17612	CAMKK1	Q8N5S9	S74
PRKACA	P17612	CSK	P41240	S364
PRKACA	P17612	LCK	P06239	S42
PRKACA	P17612	SGK1	O00141	T369
PRKACA	P17612	ATR	Q13535	S435
PRKACA	P17612	MYLK	Q15746	S1773
PRKACA	P17612	GSK3A	P49840	S21
PRKCA	P17252	GSK3B	P49841	S9
PRKCA	P17252	RAF1	P04049	S499
PRKCA	P17252	PRKCE	Q02156	S316
PRKCA	P17252	AKT1	P31749	S473
PRKCA	P17252	EGFR	P00533	T678
PRKCA	P17252	LCK	P06239	S42
PRKCA	P17252	GSK3A	P49840	S21
PRKCA	P17252	MET	P08581	S985
PRKCB	P05771	GSK3B	P49841	S9
PRKCB	P05771	AKT1	P31749	S473
PRKCB	P05771	GSK3A	P49840	S21
PRKCD	Q05655	PRKCD	Q05655	T218
PRKCD	Q05655	CDK5	Q00535	T77
PRKCD	Q05655	GSK3A	P49840	S21
PRKCD	Q05655	GSK3B	P49841	S9
PRKCD	Q05655	MET	P08581	S985
PRKCE	Q02156	FGFR1	P11362	S779
PRKCE	Q02156	PRKCE	Q02156	S316
PRKCE	Q02156	MET	P08581	S985
PRKCG	P05129	GSK3B	P49841	S9
PRKCG	P05129	GSK3A	P49840	S21
PRKCZ	Q05513	GSK3B	P49841	S147
PRKCZ	Q05513	STK11	Q15831	S428
PRKG2	Q13237	MET	P08581	S985
PKN1	Q16512	EGFR	P00533	T678
PKN1	Q16512	PKN1	Q16512	T774
EIF2AK2	P19525	EIF2AK2	P19525	S242
EIF2AK2	P19525	CDK1	P06493	Y4
PTK2B	Q14289	PTK2B	Q14289	Y402
RAF1	P04049	RAF1	P04049	S621
RAF1	P04049	MAP2K1	Q02750	S222
ROCK1	Q13464	LIMK1	P53667	T508
MST1R	Q04912	MET	P08581	Y1356
RPS6KA3	P51812	MAP3K5	Q99683	S83
RPS6KA3	P51812	GSK3B	P49841	S9
RPS6KA3	P51812	EIF2AK2	P19525	T451
RPS6KA3	P51812	DAPK1	P53355	S289
RPS6KA3	P51812	FGFR1	P11362	S789
RPS6KA3	P51812	EPHA2	P29317	S897
RPS6KA3	P51812	GSK3A	P49840	S21
SGK1	O00141	WNK1	Q9H4A3	T60
SGK1	O00141	MAP2K4	P45985	S80
SGK3	Q96BR1	GSK3B	P49841	S9
SRC	P12931	PDPK1	O15530	Y376
SRC	P12931	EGFR	P00533	Y1016
SRC	P12931	RPS6KA3	P51812	Y529
SRC	P12931	PRKCD	Q05655	Y313
SRC	P12931	PBK	Q96KB5	Y74
SRC	P12931	RAF1	P04049	Y340
SRC	P12931	MYLK	Q15746	Y464
SRC	P12931	PTK2B	Q14289	Y402
SRC	P12931	CDK1	P06493	Y15
SRC	P12931	CDK4	P11802	Y17
SRC	P12931	BMX	P51813	Y566
TTK	P33981	TTK	P33981	S362
TTK	P33981	BUB1B	O60566	S1043
WEE1	P30291	CDK2	P24941	T14
WEE1	P30291	CDK1	P06493	Y15
WNK1	Q9H4A3	WNK1	Q9H4A3	S382
YES1	P07947	CDK4	P11802	Y17
ZAP70	P43403	ZAP70	P43403	Y315
ZAP70	P43403	MAPK14	Q16539	Y323
