## Supplementary material for "Multiple Receptor Tyrosine Kinases Regulate Dengue Infection of Hepatocytes": NMB064_069_070_074_075_OutliersRemoved_KinasePrediction_alpharange.txt

Gene ID	alpha=0.1	alpha=0.2	alpha=0.3	alpha=0.4	alpha=0.5	alpha=0.6	alpha=0.7	alpha=0.8	alpha=0.9	alpha=1.0
ABL1	0	0	0	0	0	0	0	0	0	0
ABL2	0	0	0	0	0	0	0	0	0	0
ACVR1	0	0	0	0	0	0	0	0	0	0
ACVR1B	0	0	0	0	0	0	0	0	0	0
ACVRL1	0.01933145	0	0	0	0	0	0	0	0	0
AKT1	0	0	0	0	0	0	0	0	0	0
AKT2	0	0	0	0	0	0	0	0	0	0
AKT3	0	0	0	0	0	0	0	0	0	0
ALK	0	0	0	0	0	0	0	0	0	0
ARAF	0	0	0	0	0	0	0	0	0	0
AURKA	0	0	0	0	0	0	0	0	0	0
AURKB	0	0	0	0	0	0	0	0	0	0
AURKC	0	0	0	0	0	0	0	0	0	0
AXL	0	0	0	0	0	0	0	0	0	0
BLK	0	0	0	0	0	0	0	0	0	0
BMX	0	0	0	0	0	0	0	0	0	0
BRAF	0	0	0	0	0	0	0	0	0	0
BRSK1	0	0	0	0	0	0	0	0	0	0
BRSK2	0	0	0	0	0	0	0	0	0	0
BTK	0.009428863	0	0	0	0	0	0	0	0	0
CAMK1	0	0	0	0	0	0	0	0	0	0
CAMK1D	0	0	0	0	0	0	0	0	0	0
CAMK1G	0	0	0	0	0	0	0	0	0	0
CAMK2A	0	0	0	0	0	0	0	0	0	0
CAMK2B	0	0	0	0	0	0	0	0	0	0
CAMK2D	0	0	0	0	0	0	0	0	0	0
CAMK2G	0	0	0	0	0	0	0	0	0	0
CAMK4	0	0	0	0	0	0	0	0	0	0
CAMKK1	0	0	0	0	0	0	0	0	0	0
CAMKK2	0	0	0	0	0	0	0	0	0	0
CDC42BPA	0	0	0	0	0	0	0	0	0	0
CDC42BPB	0.0608945	0.0541511	0.03391299	0.008721934	0	0	0	0	0	0
CDK1	0	0	0	0	0	0	0	0	0	0
CDK1	0	0	0	0	0	0	0	0	0	0
CDK2	0	0	0	0	0	0	0	0	0	0
CDK2	0	0	0	0	0	0	0	0	0	0
CDK3	0	0	0	0	0	0	0	0	0	0
CDK4	0.003925771	0	0	0	0	0	0	0	0	0
CDK4	0	0	0	0	0	0	0	0	0	0
CDK5	0	0	0	0	0	0	0	0	0	0
CDK5	0	0	0	0	0	0	0	0	0	0
CDK6	0	0	0	0	0	0	0	0	0	0
CDK6	0	0	0	0	0	0	0	0	0	0
CDK7	0	0	0	0	0	0	0	0	0	0
CDK9	0	0	0	0	0	0	0	0	0	0
CDK9	0	0	0	0	0	0	0	0	0	0
CHEK1	-0.01363656	-0.02008816	-0.02408214	-0.02578666	-0.02418725	-0.022368985	-0.02210967	-0.02246867	-0.021073831	-0.01918895
CHEK2	0	0	0	0	0	0	0	0	0	0
CHUK	0.1238499	0.150401	0.1730637	0.2079209	0.2249425	0.230358	0.2408078	0.2515374	0.264541289	0.279802
CLK1	0	0	0	0	0	0	0	0	0	0
CLK2	0	0	0	0	0	0	0	0	0	0
CLK3	0	0	0	0	0	0	0	0	0	0
CLK4	0	0	0	0	0	0	0	0	0	0
CSF1R	0	0	0	0	0	0	0	0	0	0
CSK	0	0	0	0	0	0	0	0	0	0
CSNK1A1	0	0	0	0	0	0	0	0	0	0
CSNK1D	0	0	0	0	0	0	0	0	0	0
CSNK1E	0	0	0	0	0	0	0	0	0	0
CSNK1G1	0	0	0	0	-0.000207762	0	0	0	0	0
CSNK1G2	0	0	0	0	0	0	0	0	0	0
CSNK1G3	0	-0.002387749	-0.01552959	-0.03332902	-0.04453971	-0.048660417	-0.04915045	-0.05048028	-0.050487154	-0.04952066
CSNK2A1	0	0	0	0	0	0	0	0	0	0
CSNK2A2	0	0	0	0	0	0	0	0	0	0
DAPK1	0	0	0	0	0	0	0	0	0	0
DAPK2	0	0	0	0	0	0	0	0	0	0
DAPK3	0.000994559	0	0	0	0	0	0	0	0	0
DCLK2	0	0	0	0	0	0	0	0	0	0
DDR2	-0.002970822	0	0	0	0	0	0	0	0	0
DMPK	0	0	0	0	0	0	0	0	0	0
DSTYK	0.02814376	0.02100954	0.01331811	0.000853058	0	0	0	0	0	0
DYRK1A	0	0	0	0	0	0	0	0	0	0
DYRK1B	0	0	0	0	0	0	0	0	0	0
DYRK2	0	0	0	0	0	0	0	0	0	0
DYRK3	0	0	0	0	0	0	0	0	0	0
DYRK4	0.3445744	0.3597615	0.3452985	0.3344133	0.3169617	0.312003678	0.3074911	0.2945816	0.288207841	0.2802996
EGFR	0	0	0	0	0	0	0	0	0	0
EPHA1	0	0	0	0	0	0	0	0	0	0
EPHA2	0	0	0	0	0	0	0	0	0	0
EPHA3	0	0	0	0	0	0	0	0	0	0
EPHA4	0.02371159	0.02898709	0.03270454	0.03469493	0.03358297	0.030908069	0.02647273	0.0205293	0.014141691	0.006547858
EPHA5	0	0	0	0	0	0	0	0	0	0
EPHA6	0	0	0	0	0	0	0	0	0	0
EPHA7	0	0	0	0	0	0	0	0	0	0
EPHA8	0	0	0	0	0	0	0	0	0	0
EPHB1	0	0	0	0	0	0	0	0	0	0
EPHB2	0	0	0	0	0	0	0	0	0	0
EPHB3	0.01274034	0.01294045	0.01645317	0.0200359	0.02272696	0.022546395	0.02141744	0.02085474	0.019133844	0.01702083
EPHB4	0.02648028	0.01985452	0.0180864	0.01177268	0.00419898	0.002830915	0.005221562	0.009052386	0.014063977	0.02079204
ERBB2	0.08114718	0.08798607	0.08764069	0.08462669	0.08061461	0.07800872	0.07661129	0.07624508	0.075286873	0.07388088
ERBB4	0	0	0	0	0	0	0	0	0	0
FER	0	0	0	0	0	0	0	0	0	0
FES	0	0	0	0	0	0	0	0	0	0
FGFR1	0	0	0	0	0	0	0	0	0	0
FGFR2	-0.03445577	-0.05588487	-0.06370647	-0.06525334	-0.06293369	-0.062724968	-0.0628055	-0.0590998	-0.058377892	-0.05926161
FGFR3	0	0	0	0	0	0	0	0	0	0
FGFR4	0	0	0	0	0	0	0	0	0	0
FGR	0	0	0	0	0	0	0	0	0	0
FLT1	0	0	0	0	0	0	0	0	0	0
FLT3	0	0	0	0	0	0	0	0	0	0
FLT4	0	0	0	0	0	0	0	0	0	0
FRK	0	0	0	0	0	0	0	0	0	0
FYN	0	0	0	0	0	0	0	0	0	0
GRK2	0	0	0	0	0	0	0	0	0	0
GRK3	0	0	0	0	0	0	0	0	0	0
GRK4	-0.01264493	0	0	0	0	0	0	0	0	0
GRK5	0	0	0	0	0	0	0	0	0	0
GRK6	0	0	0	0	0	0	0	0	0	0
GRK7	0.004543399	0	0	0	0	0	0	0	0	0
GSK3A	0	0	0	0	0	0	0	0	0	0
GSK3B	0	0	0	0	0	0	0	0	0	0
HASPIN	0	0	0	0	0	0	0	0	0	0
HCK	0	0	0	0	0	0	0	0	0	0
HIPK1	-0.1562561	-0.1308435	-0.09688286	-0.06390257	-0.05688666	-0.05843912	-0.06205251	-0.06499371	-0.064486635	-0.06666309
HIPK2	-0.01198742	-4.40E-05	0	0	0	0	0	0	0	0
HIPK3	-0.02737192	-0.006394593	-0.003021664	-0.000761619	-0.002285158	0	0	0	0	0
HIPK4	0	0	0	0	0	0	0	0	0	0
IGF1R	0.1600783	0.2005238	0.2331393	0.2579461	0.2785192	0.287911753	0.2899557	0.2940319	0.297325789	0.2998659
IKBKB	0	0	0	0	0	0	0	0	0	0
IKBKE	0	0	0	0	0	0	0	0	0	0
INSR	0	0	0	0	0	0	0	0	0	0
INSRR	0	0	0	0	0	0	0	0	0	0
IRAK1	0	0	0	0	0	0	0	0	0	0
IRAK4	0	0	0	0	0	0	0	0	0	0
ITK	0	0	0	0	0	0	0	0	0	0
JAK1	0	0	0	0	0	0	0	0	0	0
JAK2	0	0	0	0	0	0	0	0	0	0
JAK3	0.05967285	0.06878857	0.07206609	0.07544031	0.07591015	0.074397398	0.07488146	0.07556018	0.076280622	0.07654335
KDR	0	0	0	0	0	0	0	0	0	0
KIT	-0.02567878	-0.01372979	-0.005744455	-0.000186653	0	0	0	0	0	-0.000910113
LCK	0	0	0	0	0	0	0	0	0	0
LIMK1	0	0	0	0	0	0	0	0	0	0
LRRK2	0	0	0	0	0	0	0	0	0	0
LTK	0	0	0	0	0	0	0	0	0	0
LYN	0	0	0	0	0	0	0	0	0	0
LYN	0	0	0	0	0	0	0	0	0	0
MAP2K1	0	0	0	0	0	0	0	0	0	0
MAP2K2	0	0	0	0	0	0	0	0	0	0
MAP2K6	0	0	0	0	0	0	0	0	0	0
MAP3K10	0.007374877	0	0	0	0	0	0	0	0	0
MAP3K11	0.002025286	0	0	0	0	0	0	0	0	0
MAP3K14	0.02029766	0.02353349	0.02336279	0.02070745	0.01553818	0.013242791	0.01340228	0.01345306	0.014111253	0.015314
MAP3K2	0	0	0	0	0	0	0	0	0	0
MAP3K20	0	0	0	0	0	0	0	0	0	0
MAP3K3	0	0	0	0	0	0	0	0	0	0
MAP3K5	0	0	0	0	0	0	0	0	0	0
MAP3K7	0	0	0	0	0	0	0	0	0	0
MAP3K8	0	0	0	0	0	0	0	0	0	0
MAP3K9	0	0	0	0	0	0	0	0	0	0
MAP4K2	0	0	0	0	0	0	0	0	0	0
MAP4K4	0.01041814	0.01378573	0.01253871	0.01148422	0.01085649	0.003496749	0.000110726	0	0	0
MAP4K5	0.008435885	0.01473414	0.01787168	0.02487717	0.0325496	0.040122673	0.04553974	0.04896336	0.052218029	0.05600016
MAPK1	0	0	0	0	0	0	0	0	0	0
MAPK10	0.000714058	0.000156075	0	0	0	0	0	0	0	0
MAPK11	0.02997219	0.01922135	0.00858049	0.004845807	0.007035364	0.009185693	0.0111738	0.01487162	0.017504268	0.02007879
MAPK12	0	0	0	0	0	0	0	0	0	0
MAPK13	0	0	0	0	-0.003010339	-0.018531666	-0.01961349	-0.02162812	-0.021835896	-0.02238587
MAPK14	0	0	0	0	0	0	0	0	0	0
MAPK3	-0.07378576	-0.08610533	-0.09685148	-0.10323	-0.1115726	-0.114632418	-0.1219792	-0.1290022	-0.137134969	-0.1474084
MAPK8	0	0	0	0	0	0	0	0	0	0
MAPK9	0	0	0	0	0	0	0	0	0	0
MAPKAPK2	0	0	0	0	0	0	0	0	0	0
MAPKAPK3	-0.003856749	0	0	0	0	0	0	0	0	0
MAPKAPK5	0.1300133	0.1345671	0.1484182	0.1612291	0.1756379	0.183012178	0.177502	0.1715593	0.165682336	0.1578084
MARK1	0.0217687	0.02417951	0.0183559	0.01032658	0.005488239	0.003760728	0.001838313	0.000790182	0	0
MARK2	0.01379514	0.00297772	0	0	0	0	0	0	0	0
MARK3	0	0	0	0	0	0	0	0	0	0
MARK4	0.03393011	0.04342635	0.04451511	0.03782252	0.02895772	0.025793195	0.02484094	0.02275671	0.020499264	0.01828318
MATK	-0.01353658	-0.0195257	-0.02660141	-0.02947055	-0.02613047	-0.017643407	-0.01449813	-0.009493303	-0.007301988	-0.003021147
MELK	0	0	0	0	0	0	0	0	0	0
MERTK	0	0	0	0	0	0	0	0	0	0
MET	0	0	0	0	0	0	0	0	0	0
MINK1	0.006186809	0	0	0	0	0	0	0	0	0
MKNK1	0	0	0	0	0	0	0	0	0	0
MKNK2	0.008988933	0.00047292	0	0	0	0	0	0	0	0
MST1R	0	0	0	0	0	0	0	0	0	0
MUSK	0	0	0	0	0	0	0	0	0	0
MYLK	0	0	0	0	0	0	0	0	0	0
MYLK2	0	0	0	0	0	0	0	0	0	0
MYO3B	0	0	0	0	0	0	0	0	0	0
NEK1	0	0	0	0	0	0	0	0	0	0
NEK11	0.02466951	0.03416824	0.03665861	0.03428944	0.03918635	0.038568441	0.03724707	0.03670212	0.038842471	0.04219007
NEK2	0.02730384	0.01762408	0.01210218	0.002959409	0	0	0	0	0	0
NEK3	0	-0.004739723	-0.00978423	-0.01682771	-0.02512641	-0.02661958	-0.02982043	-0.03688252	-0.042732609	-0.04840996
NEK4	0	0	0	0	0	0	0	0	0	0
NEK6	0	-0.01592778	-0.01195044	-0.01313633	-0.008458562	-0.004022452	-0.000317075	0	0	0
NEK7	0	0	0	0	0	0	0	0	0	0
NEK9	0	0	0	0	0	0	0	0	0	0
NLK	0	0	0	0	0	0	0	0	0	0
NTRK1	0	0	0	0	0	0	0	0	0	0
NTRK2	0	0	0	0	0	0	0	0	0	0
NTRK3	0	0	0	0	0	0	0	0	0	0
NUAK1	0	0	0	0	0	0	0	0	0	0
NUAK2	0	0	0	0	0	0	0	0	0	0
OXSR1	0	0	0	0	0	0	0	0	0	0
PAK1	0.06046442	0.08301165	0.1010183	0.1295794	0.1576468	0.167766195	0.1720592	0.1780782	0.182465365	0.1885293
PAK2	0	0	0	0	0	0	0	0	0	0
PAK3	0.0426398	0.03938641	0.02917616	0.0145068	0	0	0	0	0	0
PAK4	0	0	0	0	0	0	-0.003607409	-0.01259819	-0.013795439	-0.01171829
PAK5	0	0	0	0	0	0	0	-0.000491475	-0.005108944	-0.01161493
PAK6	0	0	0	0	0	0	0	0	0	0
PASK	0	0	0	0	0	0	0	0	0	0
PBK	0	0	0	0	0	0	0	0	0	0
PDGFRA	0	0	0	0	0	0	0	0	0	0
PDGFRB	0.00169306	0	0	0	0	0	0	0	0	0
PDPK1	0	0	0	0	0	0	0	0	0	0
PHKG1	0.02660755	0.02350091	0.01766749	0.01010551	0.001938952	0	0	0	0	0
PHKG2	0	0	0	0	0	0	0	0	0	0
PIM1	0.003803027	0	0	0	0	0	0	0	0	0
PIM2	0.04617163	0.04535734	0.03593978	0.02329697	0.0114498	0	0	0	0	0
PIM3	0.04126154	0.05108978	0.05625011	0.0632528	0.06621283	0.069072971	0.06760883	0.06617179	0.062483528	0.05730998
PKN1	0	0	0	0	0	0	0	0	0	0
PKN2	0	0	0	0	0	0	0	0	0	0
PLK1	0	0	0	0	0	0	0	0	0	0
PLK2	0	0	0	0	0	0	0	0	0	0
PLK3	0	0	0	0	0	0	0	0	0	0
PNCK	0.01014886	0	0	0	0	0	0	0	0	0
PRKACA	0	0	0	0	0	0	0	0	0	0
PRKACG	0.000367742	0	0	0	0	0	0	0	0	0
PRKCA	0	0	0	0	0	0	0	0	0	0
PRKCB	0	0	0	0	0	0	0	0	0	0
PRKCB	0	0	0	0	0	0	0	0	0	0
PRKCD	0	0	0	0	0	0	0	0	0	0
PRKCE	0	0	-0.004278216	-0.009415098	-0.0123499	-0.013715956	-0.0142118	-0.01607293	-0.016028921	-0.01553856
PRKCG	0	0	0	0	0	0	0	0	0	0
PRKCH	-0.005607116	-0.004066607	-0.001637306	0	0	0	0	0	0	0
PRKCI	0	0	0	0	0	0	0	0	0	0
PRKCQ	0	0	0	0	0	0	0	0	0	0
PRKCZ	0	0	0	0	0	0	0	0	0	0
PRKD1	0	0	0	0	0	0	0	0	0	0
PRKD2	0	0	0	0	0	0	0	0	0	0
PRKD3	0	0	0	0	0	0	0	0	0	0
PRKG1	0.03779273	0.05370282	0.05442332	0.04723799	0.04204621	0.044053362	0.04348466	0.03941727	0.036931747	0.03430255
PRKG1	0	0	0	0	0	0	0	0	0	0
PRKG2	0.01483857	0	0	0	0	0	0	0	0	0
PRKX	0	0	0	0	0	0	0	0	0	0
PTK2	-0.03295813	-0.03543137	-0.025641	-0.008338486	0	0	0	0	0	0
PTK2B	0	0	0	0	0	0	0	0	0	0
PTK6	-0.007172134	0	0	0	0	0	0	0	0	0
RAF1	0	0	0	0	0	0	0	0	0	0
RET	-0.03385606	-0.03200019	-0.02923931	-0.02844966	-0.02843582	-0.028401903	-0.03003441	-0.03284416	-0.035056868	-0.03676778
RIPK2	0	0	0	0	0	0	0	0	0	0
ROCK1	0	0	0	0	-0.002804428	-0.006143194	-0.005413853	-0.000730401	0	0
ROCK2	0	0	0	0	0	0	0	0	0	0
ROS1	0	0	0	0	0	0	0	0	0	0
RPS6KA1	0	0	0	0	0	0	0	0	0	0
RPS6KA2	0	0	0	0	0	0	0	0	0	0
RPS6KA3	0	0	0	0	0	0	0	0	0	0
RPS6KA4	0	0	0	0	0	0	0	0	0	0
RPS6KA5	0	0	0	0	0	0	0	0	0	0
RPS6KA6	0	0	0	0	0	0	0	0	0	0
RPS6KB1	0	0	0	0	0	0	0	0	0	0
RPS6KB2	0	0	0	0	0	0	0	0	0	0
SGK1	0	0	0	0	0	0	0	0	0	0
SGK2	0	0	0	0	0	0	0	0	0	0
SGK3	0.0340303	0.01382451	0.01825049	0.01544309	0.005417213	0	0	0	0	0
SIK2	0.07439826	0.09331607	0.09868776	0.1046157	0.1090414	0.110705662	0.1109728	0.1097502	0.108086193	0.1060019
SLK	0	0	0	0	0	0	0	0	0	0
SRC	0	0	0	0	0	0	0	0	0	0
SRMS	0	0	0	0	0	0	0	0	0	0
SRPK1	0.06985586	0.05623213	0.04571789	0.03984415	0.02918741	0.02726559	0.02289279	0.01661199	0.010779422	0.003328228
SRPK2	0	0	0	0	0	0	0	0	0	0
SRPK3	0	0	0	0	0	0	0	0	0	0
STK10	-0.003909219	0	0	0	0	0	0	0	0	0
STK11	-0.05018377	-0.04576456	-0.0406008	-0.03710126	-0.03226179	-0.026422138	-0.02247437	-0.01933298	-0.015891014	-0.01191828
STK16	0	0	0	0	0	0	0	0	0	0
STK17A	0	0	0	0	0	0	0	0	0	0
STK24	0	0	0	0	0	0	0	0	0	0
STK25	0	0	0	0	0	0	0	0	0	0
STK26	0	0	0	0	0	0	0	0	0	0
STK3	0	0	0	0	0	0	0	0	0	0
STK33	0	0	0	0	0	0	0	0	0	0
STK38	0	0	0	0	0	0	0	0	0	0
STK39	0.04535321	0.02060154	0	0	0	0	0	0	0	0
STK4	0	0	0	0	0	0	0	0	0	0
SYK	0	0	0	0	0	0	0	0	0	0
TAOK1	0	0	0	0	0	0	0	0	0	0
TAOK2	0	0	0	0	0	0	0	0	0	0
TAOK3	0	0	0	0	0	0	0	0	0	0
TBK1	0	0	0	0	0	0	0	0	0	0
TEC	0	0	0	0	0	0	0	0	0	0
TEK	0	0	0	0	0	0	0	0	0	0
TGFBR1	0	0	0	0	0	0	0	0	0	0
TGFBR2	0.0192569	0.009657831	0.000428064	0	0	0	0	0	0	0
TLK2	0	0	0	0	0	0	0	0	0	0
TNK2	-0.02788344	-0.03014067	-0.03408159	-0.03569697	-0.03943716	-0.041322598	-0.04149585	-0.0404816	-0.040432944	-0.04131609
TSSK1B	0	0	0	0	0	0	0	0	0	0
TSSK2	0	0	0	0	0	0	0	0	0	0
TTK	-0.008319805	-0.01139795	-0.01467772	-0.02292696	-0.02076346	-0.022206523	-0.01918816	-0.01278281	-0.007185174	-0.000178835
TXK	0	0	0	0	0	0	0	0	0	0
TYK2	-0.000292751	0	0	0	0	0	0	0	0	0
TYRO3	0	0	0	0	0	0	0	0	0	0
ULK1	0	0	0	0	0	0	0	0	0	0
ULK2	0	0	0	0	0	0	0	0	0	0
ULK3	0	0	0	0	0	0	0	0	0	0
VRK1	0	0	0	0	0	0	0	0	0	0
WEE1	0	0	0	0	0	0	0	0	0	0
WNK2	0.1908683	0.152887	0.1009299	0.05485079	0.01206002	0	0	0	0	0
WNK3	0	0	0	0	0	0	0	0	0	0
YES1	0	0	0	0	0	0	0	0	0	0
ZAP70	0	0	0	0	0	0	0	0	0	0
